# ChIP-seq analysis of SMAD3 target genes in a sea anemone reveals symbiosis-dependent regulation through TGF-β signaling

**DOI:** 10.64898/2026.11.18.767637

**Authors:** Olivia L. Burleigh, Mascha F. Dix, Maria Ruggeri, Guoxin Cui, Manuel Aranda, Virginia M. Weis

**Affiliations:** Department of Integrative Biology, Oregon State University, Corvallis, OR, United States; Biomedical Sciences Division, Red Sea Research Center, King Abdullah University of Science and Technology, Thuwal, Saudi Arabia; Biological and Environmental Sciences and Engineering Division, Red Sea Research Center, King Abdullah University of Science and Technology, Thuwal, Saudi Arabia

**Keywords:** Cnidarian-algal symbiosis, ChIP-seq, TGF-β, SMAD3, *Exaiptasia diaphana*, Gene expression, Transcription factor, Heat stress

## Abstract

**Background:** Cnidarian-algal symbiosis underpins coral reefs, but elevated temperatures can disrupt it, causing bleaching. Bleaching activates host stress and immune pathways and disrupts symbiotic signaling and nutrient transfer. Among these pathways, the immunosuppressive cytokine transforming growth factor-β (TGF-β) promotes host tolerance of symbionts in cnidarians, but the genes regulated by its transcription factor, SMAD3, remain unknown. SMAD3 ChIP-seq and RNA-seq were used to identify putative targets in symbiotic and aposymbiotic *Exaiptasia diaphana* after 6 and 18 h of heat stress.

**Results:** SMAD3 binding was highly specific to each combination of symbiotic state and heat treatment. Symbiotic state, not heat stress, drove most differential binding, with binding nearly always higher in symbiotic animals. Integration identified 625 putative targets differentially bound and expressed between symbiotic states. Differential binding between symbiotic states peaked at 18 h, when these targets made up the largest share of symbiosis-associated expression differences. Activation targets suggest SMAD3 supports symbiosis through the mucociliary surface, host control of nitrogen available to symbionts, uptake of symbiont-derived retinoids, and immunity. Repression targets, which outnumbered activation targets at 18 h, suggest SMAD3 limits canonical sterol transport, alters G protein-coupled receptor expression, and may reinforce its own activity by repressing negative regulators of TGF-β signaling.

**Conclusions:** SMAD3 appears to act as a bifunctional regulator whose binding is shaped primarily by symbiotic state. Its putative targets suggest roles in cnidarian symbiosis beyond immune suppression, including nutrient exchange and retinoid signaling. These findings provide a framework for TGF-β function in cnidarian symbiosis and thermal stress.
