## Additional file 2 for "ChIP-seq analysis of SMAD3 target genes in a sea anemone reveals symbiosis-dependent regulation through TGF-β signaling"

### Sheet: Table S1A
Table S1A. Sample breakdown for sampling and experimental design.
Condition	Abbreviation	Number of biological replicates	Timepoint sampled	Number of pooled animals per replicate for ChIP-seq	Number of pooled animals per replicate for RNA-seq
Control apo	CA	3	6h	5-10	2-3
Heat apo 6h	HA6	3	6h	5-10	2-3
Heat apo 18h	HA18	3	18h	5-10	2-3
Control sym	CS	3	6h	5	1
Heat sym 6h	HS6	3	6h	5	1
Heat sym 18h	HS18	3	18h	5	1
* Sym: symbiotic, apo: aposymbiotic

### Sheet: Table S1B
Table S1B. ChIP-seq library preparation.
Sample	Qubit DNA conc (ng/µL)	Total ng	Input amount for library prep (ng)	Adaptor dilution	Size selection	PCR cycle numbers
Input CS1	4.98	134.46	150	None	Yes	7
Mock CS1	12.2	329.4	150	None	Yes	7
Smad3 CS1	5.75	155.25	150	None	Yes	7
Input CS2	30.7	828.9	150	None	Yes	7
Mock CS2	23.8	642.6	150	None	Yes	7
Smad3 CS2	28.4	766.8	150	None	Yes	7
Input CS3	17.2	464.4	150	None	Yes	7
Mock CS3	22.4	604.8	150	None	Yes	7
Smad3 CS3	43.6	1177.2	150	None	Yes	7
Input CA1	2.46	66.42	66	01:10:00	Yes	7
Mock CA1	3.21	86.67	86	01:10:00	Yes	7
Smad3 CA1	4.62	124.74	124	None	Yes	7
Input CA2	4.9	132.3	132	None	Yes	7
Mock CA2	6.67	180.09	150	None	Yes	7
Smad3 CA2	10.9	294.3	150	None	Yes	7
Input CA3	0.51	13.77	13	01:10:00	No	11
Mock CA3	0.745	20.115	20	01:10:00	No	11
Smad3 CA3	0.615	16.605	16	01:10:00	No	11
Input HS61	22.3	602.1	150	None	Yes	7
Mock HS61	15.8	426.6	150	None	Yes	7
Smad3 HS61	30.3	818.1	150	None	Yes	7
Input HS62	34	918	150	None	Yes	7
Mock HS62	21.3	575.1	150	None	Yes	7
Smad3 HS62	32	864	150	None	Yes	7
Input HS63	74.4	2008.8	150	None	Yes	7
Mock HS63	51.3	1385.1	150	None	Yes	7
Smad3 HS63	82.8	2235.6	150	None	Yes	7
Input HA61	1.67	46.76	45	01:10:00	No	11
Mock HA61	4.23	118.44	114	01:10:00	Yes	7
Smad3 HA61	5.87	164.36	150	None	Yes	7
Input HA62	0.396	11.088	10.6	01:10:00	No	11
Mock HA62	0.269	7.532	7.2	01:10:00	No	11
Smad3 HA62	0.19	5.32	5.1	01:10:00	No	11
Input HA63	0.23	6.44	6.2	01:10:00	No	11
Mock HA63	0.325	9.1	8.8	01:10:00	No	11
Smad3 HA63	0.352	9.856	9.5	01:10:00	No	11
Input HS181	81.2	2192.4	150	None	Yes	7
Mock HS181	63.1	1703.7	150	None	Yes	7
Smad3 HS181	66.8	1803.6	150	None	Yes	7
Input HS182	96.1	2594.7	150	None	Yes	7
Mock HS182	47	1269	150	None	Yes	7
Smad3 HS182	81.1	2189.7	150	None	Yes	7
Input HS183	85.1	2297.7	150	None	Yes	7
Mock HS183	37	999	150	None	Yes	7
Smad3 HS183	63	1701	150	None	Yes	7
Input HA181	2.92	81.76	78	01:10:00	Yes	7
Mock HA181	4.06	113.68	109	01:10:00	Yes	7
Smad3 HA181	6.32	170.64	150	None	Yes	7
Input HA182	2.51	70.28	60	01:10:00	Yes	7
Mock HA182	2.14	59.92	57	01:10:00	No	11
Smad3 HA182	6.85	184.95	150	None	Yes	7
Input HA183	4.78	133.84	129	None	Yes	7
Mock HA183	4.89	136.92	132	None	Yes	7
Smad3 HA183	12.4	334.8	150	None	Yes	7

### Sheet: Table S1C
Table S1C. ChIP-seq library read count summary from Bowtie2 (BT2) alignment.
Sample	Raw_read_pairs	Trimmed_read_pairs	BT2_overall_alignment_rate	BT2_reads	BT2_host_reads	Percentage_host_reads	BT2_host_deduplicated_reads	Depth_after_subsampling_BAMs
Input_CA1_ChIP	49474193	47051757	0.8764	53816770	53815397	99.9974	40154016	40000000
Input_CA2_ChIP	27495586	26131436	0.8774	29916460	29916321	99.9995	22795364	22795364
Input_CA3_ChIP	58922924	56445783	0.8577	62669473	62666829	99.9958	50657467	40000000
Input_CS1_ChIP	24190174	22216003	0.8226	22958228	22829049	99.4373	17165098	17165098
Input_CS2_ChIP	20015703	18804683	0.8825	23434606	23397105	99.84	18038205	18038205
Input_CS3_ChIP	24460597	22195560	0.843	23610998	23520533	99.6169	17318426	17318426
Input_HA181_ChIP	113032759	106313643	0.8896	126600754	126587488	99.9895	89526238	40000000
Input_HA182_ChIP	56546088	53419970	0.8728	61101315	61100596	99.9988	44728301	40000000
Input_HA183_ChIP	68561776	64974240	0.8842	75810314	75809784	99.9993	55896785	40000000
Input_HA61_ChIP	656444916	630449515	0.8759	715869806	715832502	99.9948	550761483	40000000
Input_HA62_ChIP	55038269	52630455	0.8647	59498454	59495903	99.9957	45418164	40000000
Input_HA63_ChIP	48350183	46104347	0.8696	54298393	54296953	99.9973	37960807	37960807
Input_HS181_ChIP	59373723	56247946	0.9103	73248645	73231478	99.9766	56699229	40000000
Input_HS182_ChIP	17245204	16308269	0.9104	21022918	21018094	99.9771	16791163	16791163
Input_HS183_ChIP	98732012	93128830	0.9091	120714426	120679871	99.9714	93534312	40000000
Input_HS61_ChIP	76110503	72026188	0.8978	92837402	92752083	99.9081	71280637	40000000
Input_HS62_ChIP	71876117	67695542	0.9047	88031950	87982604	99.9439	63841816	40000000
Input_HS63_ChIP	28346918	26495194	0.9075	34420258	34410506	99.9717	25516394	25516394
Mock_CA1_ChIP	32390916	30641278	0.8741	35070160	35066385	99.9892	25422142	25422142
Mock_CA2_ChIP	73219303	64909902	0.8697	72865228	72864796	99.9994	55606161	55606161
Mock_CA3_ChIP	109859659	104518907	0.8332	112495827	112492033	99.9966	89441455	89441455
Mock_CS1_ChIP	83592827	78858642	0.8911	99680913	99600001	99.9188	73172988	73172988
Mock_CS2_ChIP	90991194	86138842	0.902	110759240	110709690	99.9553	83883720	83883720
Mock_CS3_ChIP	47708644	45227848	0.9024	58544907	58517231	99.9527	42909834	42909834
Mock_HA181_ChIP	58403463	55295822	0.8867	64768955	64764576	99.9932	47427263	47427263
Mock_HA182_ChIP	162564741	155649480	0.8518	168538543	168536220	99.9986	133042668	133042668
Mock_HA183_ChIP	27861283	26407907	0.8793	30260585	30260403	99.9994	23455879	23455879
Mock_HA61_ChIP	17958439	17109901	0.8814	19881024	19879863	99.9942	14774412	14774412
Mock_HA62_ChIP	655357	498888	0.8506	542792	542720	99.9867	459217	459217
Mock_HA63_ChIP	14838407	13383168	0.7914	14156098	14154032	99.9854	10850612	10850612
Mock_HS181_ChIP	23506324	22261900	0.9103	28820187	28816759	99.9881	22250632	22250632
Mock_HS182_ChIP	123599310	117265497	0.906	146713924	146695558	99.9875	117239628	117239628
Mock_HS183_ChIP	60436759	57222878	0.9087	73786718	73775743	99.9851	57510800	57510800
Mock_HS61_ChIP	49711063	47260514	0.9089	60936556	60923889	99.9792	48341415	48341415
Mock_HS62_ChIP	34425980	32683444	0.9049	42216257	42199475	99.9602	32809995	32809995
Mock_HS63_ChIP	11136691	10524282	0.9067	13535854	13533549	99.983	10416738	10416738
Smad3_CA1_ChIP	35304244	33619797	0.8722	37953729	37953141	99.9985	29902117	25000000
Smad3_CA2_ChIP	31344079	29759687	0.8723	33549445	33549319	99.9996	26482031	25000000
Smad3_CA3_ChIP	75841775	68266597	0.8362	71851631	71849401	99.9969	55907205	25000000
Smad3_CS1_ChIP	68827076	64490132	0.8664	72391004	72276480	99.8418	54398731	25000000
Smad3_CS2_ChIP	77849201	68242000	0.8953	86965958	86901735	99.9262	64286672	25000000
Smad3_CS3_ChIP	76030296	71888340	0.8986	91741405	91686159	99.9398	69087010	25000000
Smad3_HA181_ChIP	11185502	10651209	0.8809	12040905	12038931	99.9836	9853871	9853871
Smad3_HA182_ChIP	19302923	18293360	0.8616	20432294	20431987	99.9985	15156342	15156342
Smad3_HA183_ChIP	52743226	49726692	0.8782	56060479	56059809	99.9988	45687549	25000000
Smad3_HA61_ChIP	31387379	30046747	0.8752	33613733	33612582	99.9966	28055592	25000000
Smad3_HA62_ChIP	32655300	25547252	0.8495	27683128	27681875	99.9955	19853517	19853517
Smad3_HA63_ChIP	8939566	8028594	0.8113	8626333	8625340	99.9885	7001320	7001320
Smad3_HS181_ChIP	173537666	164452009	0.9076	209465574	209436008	99.9859	162699747	25000000
Smad3_HS182_ChIP	49225553	46637108	0.9089	59920905	59909089	99.9803	46114240	25000000
Smad3_HS183_ChIP	14671927	13872034	0.9038	17328179	17325300	99.9834	14132538	14132538
Smad3_HS61_ChIP	44214856	41982495	0.9096	54515488	54500478	99.9725	43500579	25000000
Smad3_HS62_ChIP	27327798	25926955	0.9036	33354895	33340342	99.9564	25527765	25000000
Smad3_HS63_ChIP	41303053	38892398	0.9055	49838376	49826912	99.977	38916817	25000000

### Sheet: Table S1D
Table S1D. RNA-seq library preparation and Kallisto pseudoalignment estimated read count summary.
Sample	RIN1	Paired_total_estimated_counts	Host_total_estimated_counts	Host_fraction	Percent_pseudoaligned	Percent_unique2
CA1_RNA	8.2	17900000	17899000	0.999944	64.9	62.3
CA2_RNA	7.4	18106500	18104900	0.999912	63.5	60.8
CA3_RNA	7.9	13427200	13426700	0.999963	55.8	53.6
HA61_RNA	5.8	9883790	9881350	0.999753	47.8	45
HA62_RNA	7	12868700	12868100	0.999953	47.4	45.2
HA63_RNA	6	13382700	13381400	0.999903	41.8	39
HA181_RNA	7	11977100	11975100	0.999833	50.1	47.5
HA182_RNA	7.8	29663100	29642800	0.999316	64.5	61.8
HA183_RNA	7.8	16277600	16277100	0.999969	65.1	62.2
CS1_RNA	9.2	22302100	21692200	0.972653	69.3	66.9
CS2_RNA	9.3	23950700	21869900	0.913122	70.9	68.8
CS3_RNA	8.7	26989400	25203000	0.933811	66.6	64.4
HS61_RNA	6.4	19536500	18962200	0.970604	60.7	58.6
HS62_RNA	8.7	16474300	15962000	0.968903	64.8	62.3
HS63_RNA	9.1	22566900	22026200	0.97604	69.8	67.2
HS181_RNA	9.7	23624400	23463700	0.993198	70.6	68
HS182_RNA	7.8	36494400	35099300	0.961772	66.3	63.8
HS183_RNA	8.8	21480100	20370300	0.948334	71.7	69.2
1 RIN: RNA integrity number obtained from Agilent TapeStation
2 Percent unique: Percent of reads mapping to a single transcript
