## Additional file 3 for "ChIP-seq analysis of SMAD3 target genes in a sea anemone reveals symbiosis-dependent regulation through TGF-β signaling"

### Sheet: Table S2A
Table S2A. Summary of up- and down-regulated differentially expressed genes (DEGs) in each condition contrast
Contrast	Total DEGs	Total upregulated	Total downregulated	Unique DEGs with matching gene IDs for ChIP-seq integration*
CS vs CA	7876	3282	4594	4848
HS6 vs HA6	12319	5275	7044	8046
HS18 vs HA18	5535	1325	4210	3155
HA6 vs CA	7019	4272	2747
HA18 vs CA	2303	1097	1206
HS6 vs CS	5180	2663	2517
HS18 vs CS	3062	1510	1552
Interaction 6h	1664
Interaction 18h	146
* ChIP-seq dataset used LOC gene identifiers with Entrez ID from RefSeq for peak genomic location and RNA-seq dataset used AIPGENE gene identifiers for transcripts from GenBank.

### Sheet: Table S2B
Table S2B. Summary of SMAD3 differential binding and differential gene expression integration for contrasts between symbiotic states.
Analysis step	CS vs CA	HS6 vs HA6	HS18 vs HA18
Differentially bound peaks (DBP)	1448	280	5636
DBPs in promoter-proximal windowa	653	113	2642
Unique genes near DBPs in promoter-proximal windowb	864	135	3260
Total DEGs	7876	12319	5535
Gene ID-matched DEGsc	4848	8046	3155
SMAD3-targeted genes (DBP + DEG)d	176	44	446
Putative activation / repression gene targetse	95 / 81	16 / 28	144 / 302
Percentage of SMAD3-targeted genes out of all GeneID-matched DEGs	0.0363	0.0055	0.1414
a Promoter window defined as ±3 kb of transcription start site of a given gene
b If the peak was overlapping in space with more than one gene's promoter, it was assigned to both genes.
c DEG that contained both LOC gene identifiers with Entrez ID and AIPGENE gene identifiers
d SMAD3-targeted gene: intersection of list of unique genes containing DBP in promoter-proximal window for a given gene and GeneID-matched DEGs. i.e. The gene was differentially expressed and contained a differentially bound peak in its promoter-proximal region.
e Activation = ChIP binding up and RNA expression up in symbiotic vs aposymbiotic animals; Repression = ChIP binding up and RNA expression down in symbiotic vs aposymbiotic animals

### Sheet: Table S2C
Table S2C. Comparison of putative SMAD3 targets identified using RefSeq (LOC) and GenBank (AIPGENE) gene models.
Contrast	DEGs available using RefSeq annotation (LOC) (main analysis)	DEGs available using GenBank annotation (AIPGENE) (annotation check)	SMAD3 Putative Targets using RefSeq annotation (Activation / Repression)	SMAD3 Putative Targets using GenBank annotation (Activation / Repression)	Shared gene-peak pairs between annotations	Unique gene-peak pairs identified when using GenBank annotation	Unique gene-peak pairs identified when using RefSeq annotation
CS vs CA	4848	7600	176 (95 / 81)	288 (126 / 162)	141	147	35
HS6 vs HA6	8046	11867	44 (16 / 28)	106 (28 / 78)	28	78	16
HS18 vs HA18	3155	5366	446 (144 / 302)	746 (187 / 559)	352	394	94
Total			666	1140	521	619	145
