## Additional file 4 for "ChIP-seq analysis of SMAD3 target genes in a sea anemone reveals symbiosis-dependent regulation through TGF-β signaling"

### Sheet: knownMotifs
Table S3. Known motifs from HOMER (findMotifsGenome.pl)
MSPC consensus peaks for two out of three biological replicates used as input for HOMER.
Motif Name	Condition	Consensus	P-value	Log P-value	q-value (Benjamini)	# of target sequences with motif	% of target sequences with motif	# of Background Sequences with Motif	% of Background Sequences with Motif
Atoh1(bHLH)/Cerebellum-Atoh1-ChIP-Seq/Homer	CA	VNRVCAGCTGGY	0.0001	-10.85	0.0053	538	0.1123	4269.9	0.0944
NF1-halfsite(CTF)/LNCaP-NF1-ChIP-Seq/Homer	CA	YTGCCAAG	0.001	-8.544	0.0264	1126	0.2351	9666.6	0.2138
Olig2(bHLH)/Neuron-Olig2-ChIP-Seq(GSE30882)/Homer	CA	RCCATMTGTT	0.001	-8.484	0.0264	1541	0.3218	13482.2	0.2982
SFP1/SacCer-Promoters/Homer	CA	DDAAAAATTTTY	0.001	-7.945	0.0264	214	0.0447	1593.2	0.0352
ETS1(ETS)/Jurkat-ETS1-ChIP-Seq/Homer	CS	ACAGGAAGTG	0.0001	-11.16	0.0038	1019	0.1974	7756.8	0.1749
PU.1(ETS)/ThioMac-PU.1-ChIP-Seq/Homer	CS	AGAGGAAGTG	0.0001	-10.56	0.0038	407	0.0789	2861.6	0.0645
Gata1(Zf)/K562-GATA1-ChIP-Seq/Homer	CS	SAGATAAGRV	0.001	-8.746	0.0144	1208	0.2341	9457	0.2132
EWS:ERG-fusion(ETS)/CADO_ES1-EWS:ERG-ChIP-Seq/Homer	CS	ATTTCCTGTN	0.001	-8.415	0.015	1003	0.1943	7780.6	0.1754
GATA-DR8(Zf)/iTreg-Gata3-ChIP-Seq(GSE20898)/Homer	CS	AGATSTNDNNDSAGATAASN	0.001	-7.981	0.0185	224	0.0434	1525.2	0.0344
STAT1(Stat)/HelaS3-STAT1-ChIP-Seq/Homer	CS	NATTTCCNGGAAAT	0.001	-7.569	0.0233	594	0.1151	4479.4	0.101
Tal1	CS	CATCTG	0.001	-7.514	0.0233	1388	0.2689	11045	0.249
p53(p53)/Saos-p53-ChIP-Seq/Homer	CS	RRCATGYCYRGRCATGYYYN	0.001	-7.402	0.0233	123	0.0238	778.5	0.0176
ETV1(ETS)/GIST48-ETV1-ChIP-Seq/Homer	CS	AACCGGAAGT	0.001	-7.221	0.0233	1277	0.2474	10138.9	0.2286
Stat3(Stat)/mES-Stat3-ChIP-Seq/Homer	CS	CTTCCGGGAA	0.001	-6.913	0.027	589	0.1141	4473.9	0.1009
Fli1(ETS)/CD8-FLI-ChIP-Seq(GSE20898)/Homer	CS	NRYTTCCGGH	0.01	-6.655	0.0317	1194	0.2314	9488	0.2139
ERG(ETS)/VCaP-ERG-ChIP-Seq/Homer	CS	ACAGGAAGTG	0.01	-6.426	0.0365	1444	0.2798	11601.2	0.2616
GATA-IR4(Zf)/iTreg-Gata3-ChIP-Seq(GSE20898)/Homer	CS	NAGATWNBNATCTNN	0.01	-6.136	0.0451	239	0.0463	1702.8	0.0384
NF1-halfsite(CTF)/LNCaP-NF1-ChIP-Seq/Homer	HA6	YTGCCAAG	1e-05	-12.72	0.0008	834	0.198	7827.5	0.1711
Bcl6(Zf)/Liver-Bcl6-ChIP-Seq(GSE31578)/Homer	HA6	NNNCTTTCCAGGAAA	0.0001	-9.734	0.008	971	0.2305	9427.6	0.2061
CHR/Cell-Cycle-Exp/Homer	HA6	SRGTTTCAAA	0.001	-9.167	0.0094	1336	0.3172	13306.4	0.2909
E2F(E2F)/Cell-Cycle-Exp/Homer	HA6	TTSGCGCGAAAA	0.001	-8.208	0.0185	84	0.0199	609.4	0.0133
SFP1/SacCer-Promoters/Homer	HA6	DDAAAAATTTTY	0.001	-7.93	0.0195	243	0.0577	2116.7	0.0463
STAT4(Stat)/CD4-Stat4-ChIP-Seq/Homer	HA6	NYTTCCWGGAAR	0.001	-7.673	0.021	929	0.2206	9139.7	0.1998
CES-1(Homeobox)/cElegans-L1-CES1-ChIP-Seq(modEncode)/Homer	HA6	AAATTSAATTTN	0.001	-6.942	0.0374	1429	0.3393	14490.4	0.3168
NF1(CTF)/LNCAP-NF1-ChIP-Seq/Homer	HA6	CYTGGCABNSTGCCAR	0.01	-6.815	0.0374	80	0.019	603.5	0.0132
Elk4(ETS)/Hela-Elk4-ChIP-Seq(GSE31477)/Homer	HA18	NRYTTCCGGY	0.0001	-10.65	0.0064	563	0.1465	5731.4	0.1243
Elk1(ETS)/Hela-Elk1-ChIP-Seq(GSE31477)/Homer	HA18	HACTTCCGGY	0.0001	-9.408	0.0111	468	0.1218	4740.1	0.1028
Myf5(bHLH)/GM-Myf5-ChIP-Seq(GSE24852)/Homer	HA18	BAACAGCTGT	0.001	-8.796	0.0137	339	0.0882	3346	0.0725
STAT5(Stat)/mCD4+-Stat5a|b-ChIP-Seq/Homer	HA18	RTTTCTNAGAAA	0.001	-7.598	0.034	309	0.0804	3076.3	0.0667
Atoh1(bHLH)/Cerebellum-Atoh1-ChIP-Seq/Homer	HA18	VNRVCAGCTGGY	0.001	-7.371	0.0341	495	0.1288	5165.7	0.112
E2A(HLH)/proBcell-E2A-ChIP-Seq/Homer	HA18	DNRCAGCTGY	0.001	-7.31	0.0341	530	0.1379	5565.2	0.1207
Erra(NR)/HepG2-Erra-ChIP-Seq/Homer	HA18	CAAAGGTCAG	0.001	-7.294	0.0341	1070	0.2785	11790.4	0.2556
ELF1(ETS)/Jurkat-ELF1-ChIP-Seq/Homer	HA18	AVCCGGAAGT	0.001	-7.152	0.0341	378	0.0984	3865	0.0838
Fli1(ETS)/CD8-FLI-ChIP-Seq(GSE20898)/Homer	HA18	NRYTTCCGGH	0.001	-7.007	0.0341	873	0.2272	9524.3	0.2065
CArG(MADS)/PUER-Srf-ChIP-Seq/Homer	HA18	CCATATATGGNM	0.001	-6.929	0.0341	334	0.0869	3388.9	0.0735
Tal1	HA18	CATCTG	0.01	-6.35	0.0431	874	0.2275	9595.6	0.2081
HLH-1(bHLH)/cElegans-Embryo-HLH1-ChIP-Seq(modEncode)/Homer	HA18	RACAGCTGTTBH	0.01	-6.277	0.0431	643	0.1674	6932.4	0.1503
Stat3+il23(Stat)/CD4-Stat3-ChIP-Seq/Homer	HA18	SVYTTCCNGGAARB	0.01	-6.115	0.0431	512	0.1333	5446.5	0.1181
MyoG(HLH)/C2C12-MyoG-ChIP-Seq(GSE36024)/Homer	HA18	AACAGCTG	0.01	-6.095	0.0431	453	0.1179	4777.6	0.1036
NeuroD1(bHLH)/Islet-NeuroD1-ChIP-Seq(GSE30298)/Homer	HA18	GCCATCTGTT	0.01	-5.966	0.0434	368	0.0958	3826.7	0.083
Atoh1(bHLH)/Cerebellum-Atoh1-ChIP-Seq/Homer	HS6	VNRVCAGCTGGY	0.1	-2.968	0.2571	131	0.094	3961.3	0.0815
Gata1(Zf)/K562-GATA1-ChIP-Seq/Homer	HS6	SAGATAAGRV	0.1	-2.502	0.2571	228	0.1636	7281.9	0.1498
Elk1(ETS)/Hela-Elk1-ChIP-Seq(GSE31477)/Homer	HS6	HACTTCCGGY	1	-2.02	0.2571	113	0.0811	3544.1	0.0729
ETS1(ETS)/Jurkat-ETS1-ChIP-Seq/Homer	HS6	ACAGGAAGTG	1	-1.891	0.2571	182	0.1306	5889.2	0.1212
NF1-halfsite(CTF)/LNCaP-NF1-ChIP-Seq/Homer	HS6	YTGCCAAG	1	-1.295	0.274	277	0.1987	9334.4	0.1921
RUNX2(Runt)/PCa-RUNX2-ChIP-Seq(GSE33889)/Homer	HS18	NWAACCACADNN	0.01	-6.012	0.6635	213	0.1528	6161.5	0.1268
AP2gamma(AP2)/MCF7-TFAP2c-ChIP-Seq/Homer	HS18	HHTGSCCTSAGGSCA	0.01	-5.182	0.7614	49	0.0352	1159.4	0.0239
RUNX-AML(Runt)/CD4+-PolII-ChIP-Seq/Homer	HS18	GCTGTGGTTW	0.01	-4.813	0.7614	167	0.1198	4846.8	0.0997
Bcl6(Zf)/Liver-Bcl6-ChIP-Seq(GSE31578)/Homer	HS18	NNNCTTTCCAGGAAA	0.01	-4.65	0.7614	338	0.2425	10497.9	0.216
